# Genomic and transcriptomic analysis of camptothecin producing novel fungal endophyte - *Alternaria burnsii* NCIM 1409

**DOI:** 10.1101/2023.05.14.540672

**Authors:** Shakunthala Natarajan, Boas Pucker, Smita Srivastava

## Abstract

Camptothecin is an important anticancer alkaloid produced by particular plant species. No suitable synthetic route has been established for camptothecin production yet, imposing a stress on plant-based production systems. Endophytes associated with these camptothecin-producing plants have been reported to also produce camptothecin and other high-value phytochemicals. A previous study identified a fungal endophyte *Alternaria burnsii* NCIM 1409, isolated from *Nothapodytes nimmoniana*, to be a sustainable producer of camptothecin. Our study provides key insights on camptothecin biosynthesis in this recently discovered endophyte. The whole genome sequence of *Alternaria burnsii* NCIM 1409 was assembled and screened for biosynthetic gene clusters. Comparative studies with related fungi supported the identification of candidate genes involved in camptothecin synthesis and also helped to understand some aspects of the endophyte’s defense against the toxic effects of camptothecin. No evidence for horizontal gene transfer of the camptothecin biosynthetic genes from the host plant to the endophyte was detected suggesting an independent evolution of the camptothecin biosynthesis in this fungus.
