## Supplementary Table S2 for "Genomic and transcriptomic analysis of camptothecin producing novel fungal endophyte - *Alternaria burnsii* NCIM 1409"

### Sheet: Sheet1
Table S2: List of enzyme candidates involved in camptothecin and other alkaloids biosynthesis (taken from NCBI protein database)
S.NO.	Gene	Protein ID	Plant
1	1-deoxy-D-xylulose 5-phosphate synthase 2	ABI35993.1	Catharanthus roseus
2	1-deoxy-D-xylulose-5-phosphate reductoisomerase	AAF65154.1	Catharanthus roseus
3	4-diphosphocytidyl-methylerythritol 2-phosphate synthase	ACI16377.1	Catharanthus roseus
4	4-diphosphocytidyl-2-C-methyl-D-erythritol kinase (CMK)	ABI35992.1	Catharanthus roseus
5	2C-methyl-D-erythritol 2,4-cyclodiphosphate synthase (MCS)	AAF65155.1	Catharanthus roseus
6	GCPE protein	AAO24774.1	Catharanthus roseus
7	1-hydroxy-2-methyl-butenyl 4-diphosphate reductase	ABI30631.1	Catharanthus roseus
8	Geranyl pyrophosphate synthase	ACC77966.1	Catharanthus roseus
9	8-hydroxygeraniol oxidoreductase	AHK60836.1	Catharanthus roseus
10	Iridoid synthase	AFW98981.1	Catharanthus roseus
11	Iridoid oxidase	AHK60833.1	Catharanthus roseus
12	UDP-glucose iridoid glucosyltransferase	BAO01109.1	Catharanthus roseus
13	7-Deoxyloganic acid 7-hydroxylase	AGX93062.1	Catharanthus roseus
14	Loganic acid methyltransferase	ABW38009.1	Catharanthus roseus
15	Secologanin synthase	AAA33106.1	Catharanthus roseus
16	Strictosidine synthase	CAA43936.1	Catharanthus roseus
17	Strictosidine beta-glucosidase	AAF28800.1	Catharanthus roseus
18	Geissoschizine synthase	AHK60846.1	Catharanthus roseus
19	Geissoschizine oxidase	AVM85916.1	Catharanthus roseus
20	Redox 1	AVM85917.1	Catharanthus roseus
21	Redox 2	AVM85918.1	Catharanthus roseus
22	Stemmadenine O-acetyltransferase	AVM85919.1	Catharanthus roseus
23	Precondylocarpine acetate synthase	AWJ76616.1	Catharanthus roseus
24	Dehydroprecondylocarpine acetate synthase	ANQ45231.1	Catharanthus roseus
25	Tabersonine synthase	AVM85921.1	Catharanthus roseus
26	Catharanthine synthase	AVM85920.1	Catharanthus roseus
27	Hydroxymethylglutaryl-coa synthase	AEC13715.1	Catharanthus roseus
28	Hydroxymethylglutaryl-coa synthase	ACD87446.1	Camptotheca acuminata
29	3-Hydroxy-3-methylglutaryl-coenzyme A reductase	Q03163.1	Catharanthus roseus
30	3-Hydroxy-3-methylglutaryl-coenzyme A reductase	P48021.1	Camptotheca acuminata
31	Mevalonate kinase	ADR65111.1	Catharanthus roseus
32	5-Phosphomevalonate kinase	ADR65112.1	Catharanthus roseus
33	Mevalonate 5-diphosphate decarboxylase	ADR65113.1	Catharanthus roseus
34	4-Diphosphocytidyl-methylerythritol 2-phosphate synthase	ACI16377.1	Catharanthus roseus
35	Hydroxymethylbutenyl diphosphate reductase, partial	EPS61639.1	Genlisea aurea
36	Plastid isopentenyl pyrophosphate:dimethylallyl pyrophosphate isomerase isoform 1	ABW98669.1	Catharanthus roseus
37	Isopentenyl diphosphate isomerase I	AAB94132.1	Camptotheca acuminata
38	Isopentenyl diphosphate isomerase II	AAB94133.1	Camptotheca acuminata
39	Plastid isopentenyl diphosphate isomerase	ABI13583.1	Camptotheca acuminata
40	Geranyl diphosphate synthase	AGL91647.1	Catharanthus roseus
41	Geranyl diphosphate synthase	ATZ76916.1	Camptotheca acuminata
42	Geraniol synthase	AHA82032.1	Catharanthus roseus
43	Geraniol synthase	ALL56347.1	Camptotheca acuminata
44	Geraniol 10-hydroxylase	Q8VWZ7.1	Catharanthus roseus
45	Geraniol 10-hydroxylase	AES93118.1	Camptotheca acuminata
46	7-Deoxyloganetic acid glucosyltransferase	U3U992.1	Catharanthus roseus
47	7-Deoxyloganic acid hydroxylase	U5NE19.1	Camptotheca acuminata
48	Loganic acid O-methyltransferase	B2KPR3.1	Catharanthus roseus
49	Strictosidine-O-beta-D-glucosidase	Q8GU20.1	Rauvolfia serpentina
50	Strictosidine-O-beta-D-glucosidase	AAF28800.1	Catharanthus roseus
51	Acetoacetyl-CoA thiolase	AEC13714.1	Catharanthus roseus
52	NADPH--ferrihemoprotein reductase	CAA49446.1	Catharanthus roseus
53	AP2-domain DNA-binding protein	CAB93939.1	Catharanthus roseus
54	Zinc finger DNA-binding protein	CAF74935.1	Catharanthus roseus
55	Acetyl CoA acetyltransferase	AOX15268.1	Withania somnifera
56	Anthranilate synthase alpha subunit	CAC29060.1	Catharanthus roseus
57	Anthranilate synthase alpha 1	AAU84988.1	Camptotheca acuminata
58	Anthranilate synthase alpha 2	AAU84989.1	Camptotheca acuminata
59	10-hydroxygeraniol oxidoreductase	AAQ20892.1	Camptotheca acuminata
60	10-hydroxygeraniol oxidoreductase	AHA82031.1	Catharanthus roseus
61	Tryptophan decarboxylase	BAC41515.1	Ophiorrhiza pumila
62	Tryptophan decarboxylase	CAA47898.1	Catharanthus roseus
63	Tryptophan decarboxylase	UZH44855.1	Camptotheca acuminata
64	10-hydroxycamptothecin O-methyltransferase	AWH62806.1	Camptotheca acuminata
65	10-hydroxycamptothecin synthase	QOI02193.1	Camptotheca acuminata
66	Loganic acid methyltransferase	QWX38535.1	Ophiorrhiza pumila
67	Secologanin synthase 1	QWX38536.1	Ophiorrhiza pumila
68	Secologanin synthase 2	QWX38537.1	Ophiorrhiza pumila
69	Secologanin synthase 3	QWX38538.1	Ophiorrhiza pumila
70	Secologanin synthase 4	QWX38539.1	Ophiorrhiza pumila
71	Secologanin synthase 5	QWX38540.1	Ophiorrhiza pumila
72	Secologanin synthase 6	QWX38541.1	Ophiorrhiza pumila
73	Strictosidine synthase 1	QWX38542.1	Camptotheca acuminata
74	Strictosidine synthase 2	QWX38543.1	Camptotheca acuminata
75	Strictosidine synthase 3	QWX38544.1	Camptotheca acuminata
76	Geraniol 10-hydroxylase-like protein	AQW38831.1	Nothapodytes nimmoniana
77	Secologanin synthase-like protein	AQW38832.1	Nothapodytes nimmoniana
