## Supplementary Table S4 for "Genomic and transcriptomic analysis of camptothecin producing novel fungal endophyte - *Alternaria burnsii* NCIM 1409"

### Sheet: Sheet1
						Table S4: List of fungal organisms used for comparative analyses in the study and their details
S. No.	Organism	Division	Class	Order	Family	Product produced & chemical nature	Omics data available	Reference	CPT-Producer/Related product producer /Non-CPT-producer
1	Alternaria burnsii NCIM 1409 (isolated from Nothapodytes nimmoniana plant)	Ascomycota	Dothideomycetes	Pleosporales	Pleosporaceae	Camptothecin (pyranoindolizinoquinoline, a tertiary alcohol, a delta-lactone and a quinoline alkaloid; monoterpene indole alkaloid)	Genome sequence, transcriptome reads	[11]	CPT-Producer
2	Xylaria sp. M71 (provided by Shaanxi Provincial Engineering Research Center of Edible and Medicinal Microbes)	Ascomycota	Sordariomycetes	Xylariales	Xylariaceae	10- Hydroxycamptothecin (derivative of CPT)	Salicylic acid treated and untreated transcriptome reads	[44]	CPT-Producer
3	Penicillium aurantiogriseum NRRL 62431 (isolated from Corylus avellana L plant)	Ascomycota	Eurotiomycetes	Eurotiales	Trichocomaceae	Taxol (complex diterpenoid plant alkaloid) (MVA pathway components participate in biosynthesis)	Genome sequence	[51]	Related product producer
4	Cladosporium cladosporioides MD2 (isolated from T. x media plant)	Ascomycota	Subdivision: Pezizomycotina Class: Dothideomycetes	Capnodiales	Cladosporiaceae	Taxol (complex diterpenoid plant alkaloid) (MVA pathway components participate in biosynthesis)	Transcriptome reads	[54]	Related product producer
5	Alternaria sp. MG1 (isolated from Vitis vinifera plant)	Ascomycota	Dothideomycetes	Pleosporales	Pleosporaceae	Resveratrol (Stillbenoid- a natural phenol and phytoalexin)	Transcriptome reads	[55]	Non-CPT-producer
6	Alternaria alternata strains ( Alternaria alternata ATCC66891, Alternaria alternata ATCC11680, Alternaria alternata BMP0270, Alternaria alternata MPI-PUGE-AT-0064 v1.0, Alternaria alternata SRC1lrK2f)	Ascomycota	Dothideomycetes	Pleosporales	Pleosporaceae	No reports of specific metabolite production (retrieved from the Alternaria genomes database in Mycocosm)	Genome sequence	[24, 25, 26]	Non-CPT-producers
7	Alternaria sp. SPS2 (isolated from Echrysantha chrysantha Lindl. plant)	Ascomycota	Dothideomycetes	Pleosporales	Pleosporaceae	No reports of specific metabolite production	Genome sequence	[56]	Non-CPT-producer
8	Naematelia aurantialba (saprophyte)	Basidiomycota	Tremellomycetes	Tremellales	Naemateliaceae	Potential producer of terpenoids, unsaturated fatty acids and bioactive proteins	Genome sequence	[57]	Non-CPT-producer
