## Supplementary Table S6 for "Genomic and transcriptomic analysis of camptothecin producing novel fungal endophyte - *Alternaria burnsii* NCIM 1409"

### Sheet: Sheet1
Table S6: Camptothecin candidate genes
Candidate gene	Analysis used to shortlist the candidate gene
g2175.t1	OrthoFinder2 analysis
g2176.t1	OrthoFinder2 analysis
g3996.t1	OrthoFinder2 analysis
g3997.t1	OrthoFinder2 analysis
g7667.t1	OrthoFinder2 analysis
g7667.t2	OrthoFinder2 analysis
g6735.t1	OrthoFinder2 analysis
g6736.t1	OrthoFinder2 analysis
g4475.t1	OrthoFinder2 analysis
g4476.t1	OrthoFinder2 analysis
g2059.t1	OrthoFinder2 analysis
g2060.t1	OrthoFinder2 analysis
g7536.t1	OrthoFinder2 analysis
g7537.t1	OrthoFinder2 analysis
g2330.t1	OrthoFinder2 analysis
g2331.t1	OrthoFinder2 analysis
g9057.t1	OrthoFinder2 analysis
g9862.t1	OrthoFinder2 analysis
g1425.t1	OrthoFinder2 analysis
g1425.t2	OrthoFinder2 analysis
g17.t1	OrthoFinder2 analysis
g17.t2	OrthoFinder2 analysis
g4267.t1	OrthoFinder2 analysis
g4267.t2	OrthoFinder2 analysis
g10344.t1	OrthoFinder2 analysis
g11734.t1	OrthoFinder2 analysis
g8860.t1	OrthoFinder2 analysis
g11687.t1	OrthoFinder2 analysis
g7686.t1	OrthoFinder2 analysis
g7177.t1	OrthoFinder2 analysis
g2358.t1	OrthoFinder2 analysis
g7059.t1	OrthoFinder2 analysis
g6488.t1	OrthoFinder2 analysis
g1086.t1	OrthoFinder2 analysis
g1235.t1	OrthoFinder2 analysis
g9190.t1	OrthoFinder2 analysis
g1531.t1	OrthoFinder2 analysis
g680.t1	OrthoFinder2 analysis
g1484.t1	OrthoFinder2 analysis
g1379.t1	OrthoFinder2 analysis
g3178.t1	OrthoFinder2 analysis
g9375.t1	OrthoFinder2 analysis
g2003.t1	OrthoFinder2 analysis
g2436.t1	OrthoFinder2 analysis
g9250.t1	OrthoFinder2 analysis
g4790.t1	OrthoFinder2 analysis
g6603.t1	OrthoFinder2 analysis
g1058.t1	OrthoFinder2 analysis
g2071.t1	OrthoFinder2 analysis
g510.t1	OrthoFinder2 analysis
g5523.t1	OrthoFinder2 analysis
g3055.t1	OrthoFinder2 analysis
g9068.t1	OrthoFinder2 analysis
g662.t1	OrthoFinder2 analysis
g11566.t1	OrthoFinder2 analysis
g4043.t1	OrthoFinder2 analysis
g3052.t1	OrthoFinder2 analysis
g2691.t1	OrthoFinder2 analysis
g2052.t1	OrthoFinder2 analysis
g6450.t1	OrthoFinder2 analysis
g6843.t1	OrthoFinder2 analysis
g7513.t1	OrthoFinder2 analysis
g9437.t1	OrthoFinder2 analysis
g10964.t1	OrthoFinder2 analysis
g9873.t1	OrthoFinder2 analysis
g11187.t1	OrthoFinder2 analysis
g1480.t1	OrthoFinder2 analysis
g9871.t1	OrthoFinder2 analysis
g12391.t1	OrthoFinder2 analysis
g2853.t1	OrthoFinder2 analysis
g9652.t1	OrthoFinder2 analysis
g10490.t1	OrthoFinder2 analysis
g4091.t1	OrthoFinder2 analysis
g9878.t1	OrthoFinder2 analysis
g7303.t1	OrthoFinder2 analysis
g1481.t1	OrthoFinder2 analysis
g11001.t1	OrthoFinder2 analysis
g11663.t1	OrthoFinder2 analysis
g6526.t1	OrthoFinder2 analysis
g1258.t1	OrthoFinder2 analysis
g5515.t1	OrthoFinder2 analysis
g7568.t1	OrthoFinder2 analysis
g2174.t1	OrthoFinder2 analysis
g11686.t1	OrthoFinder2 analysis
g4845.t1	OrthoFinder2 analysis
g10729.t1	OrthoFinder2 analysis
g6014.t1	OrthoFinder2 analysis
g84.t1	OrthoFinder2 analysis
g12340.t1	OrthoFinder2 analysis
g678.t1	OrthoFinder2 analysis
g1234.t1	OrthoFinder2 analysis
g7515.t1	OrthoFinder2 analysis
g10468.t1	OrthoFinder2 analysis
g12418.t1	OrthoFinder2 analysis
g7608.t1	OrthoFinder2 analysis
g1519.t1	OrthoFinder2 analysis
g10692.t1	OrthoFinder2 analysis
g5529.t1	OrthoFinder2 analysis
g2947.t1	OrthoFinder2 analysis
g5577.t1	OrthoFinder2 analysis
g294.t1	OrthoFinder2 analysis
g6586.t1	OrthoFinder2 analysis
g355.t1	OrthoFinder2 analysis
g7566.t1	OrthoFinder2 analysis
g7668.t1	OrthoFinder2 analysis
g10037.t1	OrthoFinder2 analysis
g5930.t1	OrthoFinder2 analysis
g1940.t1	OrthoFinder2 analysis
g6585.t1	OrthoFinder2 analysis
g4380.t1	OrthoFinder2 analysis
g8916.t1	OrthoFinder2 analysis
g11287.t1	OrthoFinder2 analysis
g2074.t1	OrthoFinder2 analysis
g10695.t1	OrthoFinder2 analysis
g10691.t1	OrthoFinder2 analysis
g7557.t1	OrthoFinder2 analysis
g11669.t1	OrthoFinder2 analysis
g555.t1	OrthoFinder2 analysis
g409.t1	OrthoFinder2 analysis
g5886.t1	OrthoFinder2 analysis
g6620.t1	OrthoFinder2 analysis
g8334.t1	OrthoFinder2 analysis
g8379.t1	OrthoFinder2 analysis
g10087.t1	OrthoFinder2 analysis
g149.t1	OrthoFinder2 analysis
g8925.t1	OrthoFinder2 analysis
g4271.t1	OrthoFinder2 analysis
g1410.t1	OrthoFinder2 analysis
g8610.t1	OrthoFinder2 analysis
g2070.t1	OrthoFinder2 analysis
g11661.t1	OrthoFinder2 analysis
g1264.t1	OrthoFinder2 analysis
g4038.t1	OrthoFinder2 analysis
g5008.t1	OrthoFinder2 analysis
g4268.t1	OrthoFinder2 analysis
g7306.t1	OrthoFinder2 analysis
g6874.t1	OrthoFinder2 analysis
g2662.t1	OrthoFinder2 analysis
g9982.t1	OrthoFinder2 analysis
g2660.t1	OrthoFinder2 analysis
g11226.t1	OrthoFinder2 analysis
g9972.t1	OrthoFinder2 analysis
g9155.t1	OrthoFinder2 analysis
g1579.t1	OrthoFinder2 analysis
g50.t1	OrthoFinder2 analysis
g7565.t1	OrthoFinder2 analysis
g1184.t1	OrthoFinder2 analysis
g5888.t1	OrthoFinder2 analysis
g8885.t1	OrthoFinder2 analysis
g9049.t1	OrthoFinder2 analysis
g2039.t1	OrthoFinder2 analysis
g5486.t1	OrthoFinder2 analysis
g4505.t1	OrthoFinder2 analysis
g2795.t1	OrthoFinder2 analysis
g2069.t1	OrthoFinder2 analysis
g5782.t1	OrthoFinder2 analysis
g8554.t1	OrthoFinder2 analysis
g10730.t1	OrthoFinder2 analysis
g3642.t1	OrthoFinder2 analysis
g2829.t1	OrthoFinder2 analysis
g9060.t1	OrthoFinder2 analysis
g1672.t1	OrthoFinder2 analysis
g8223.t2	OrthoFinder2 analysis
g5891.t1	OrthoFinder2 analysis
g8579.t1	OrthoFinder2 analysis
g2631.t1	OrthoFinder2 analysis
g4843.t1	OrthoFinder2 analysis
g1588.t1	OrthoFinder2 analysis
g220.t1	OrthoFinder2 analysis
g9061.t1	OrthoFinder2 analysis
g11622.t1	OrthoFinder2 analysis
g7944.t1	OrthoFinder2 analysis
g12161.t1	OrthoFinder2 analysis
g11487.t1	OrthoFinder2 analysis
g7974.t1	OrthoFinder2 analysis
g9998.t1	OrthoFinder2 analysis
g2062.t1	OrthoFinder2 analysis
g9905.t1	OrthoFinder2 analysis
g10690.t1	OrthoFinder2 analysis
g7226.t1	OrthoFinder2 analysis
g8921.t1	OrthoFinder2 analysis
g4274.t1	OrthoFinder2 analysis
g2288.t1	OrthoFinder2 analysis
g8785.t1	OrthoFinder2 analysis
g8260.t1	OrthoFinder2 analysis
g5541.t1	OrthoFinder2 analysis
g11772.t1	OrthoFinder2 analysis
g2391.t1	OrthoFinder2 analysis
g2253.t1	OrthoFinder2 analysis
g4521.t1	OrthoFinder2 analysis
g7581.t1	OrthoFinder2 analysis
g7615.t1	OrthoFinder2 analysis
g4726.t1	OrthoFinder2 analysis
g4672.t1	OrthoFinder2 analysis
g2901.t1	OrthoFinder2 analysis
g9870.t1	OrthoFinder2 analysis
g661.t1	OrthoFinder2 analysis
g7472.t1	OrthoFinder2 analysis
g6981.t1	OrthoFinder2 analysis
g9956.t1	OrthoFinder2 analysis
g9938.t1	OrthoFinder2 analysis
g7708.t1	OrthoFinder2 analysis
g11668.t1	OrthoFinder2 analysis
g10160.t1	OrthoFinder2 analysis
g12249.t1	OrthoFinder2 analysis
g1738.t1	OrthoFinder2 analysis
g694.t1	OrthoFinder2 analysis
g2492.t1	OrthoFinder2 analysis
g7313.t1	OrthoFinder2 analysis
g5143.t1	OrthoFinder2 analysis
g12053.t1	OrthoFinder2 analysis
g10384.t1	OrthoFinder2 analysis
g12051.t1	OrthoFinder2 analysis
g8214.t1	OrthoFinder2 analysis
g7176.t1	OrthoFinder2 analysis
g7843.t1	OrthoFinder2 analysis
g4007.t1	OrthoFinder2 analysis
g11454.t1	OrthoFinder2 analysis
g3546.t1	OrthoFinder2 analysis
g10699.t1	OrthoFinder2 analysis
g947.t1	OrthoFinder2 analysis
g4166.t1	OrthoFinder2 analysis
g4459.t1	OrthoFinder2 analysis
g3836.t1	OrthoFinder2 analysis
g99.t1	OrthoFinder2 analysis
g4103.t1	OrthoFinder2 analysis
g1803.t1	OrthoFinder2 analysis
g8861.t1	OrthoFinder2 analysis
g1883.t1	OrthoFinder2 analysis
g11538.t1	OrthoFinder2 analysis
g10133.t1	OrthoFinder2 analysis
g234.t1	OrthoFinder2 analysis
g11011.t1	OrthoFinder2 analysis
g2352.t1	OrthoFinder2 analysis
g3108.t1	Synteny analysis (gene duplication)
g3109.t1	Synteny analysis (gene duplication)
g3140.t1	Synteny analysis (gene duplication)
g3141.t1	Synteny analysis (gene duplication)
g3146.t1	Synteny analysis (gene duplication)
g3147.t1	Synteny analysis (gene duplication)
g3543.t1	Synteny analysis (gene duplication)
g3544.t1	Synteny analysis (gene duplication)
g6150.t1	Synteny analysis (gene duplication)
g6151.t1	Synteny analysis (gene duplication)
g6251.t1	Synteny analysis (gene duplication)
g6252.t1	Synteny analysis (gene duplication)
g6508.t1	Synteny analysis (gene duplication)
g6509.t1	Synteny analysis (gene duplication)
g7994.t1	Synteny analysis (gene duplication)
g7995.t1	Synteny analysis (gene duplication)
g8019.t1	Synteny analysis (gene duplication)
g8020.t1	Synteny analysis (gene duplication)
g8071.t1	Synteny analysis (gene duplication)
g8072.t1	Synteny analysis (gene duplication)
g8174.t1	Synteny analysis (gene duplication)
g8175.t1	Synteny analysis (gene duplication)
g8515.t1	Synteny analysis (gene duplication)
g8516.t1	Synteny analysis (gene duplication)
g9210.t1	Synteny analysis (gene duplication)
g9211.t1	Synteny analysis (gene duplication)
g9257.t1	Synteny analysis (gene duplication)
g9258.t1	OrthoFinder2 analysis, Synteny analysis (gene duplication)
g9293.t1	Synteny analysis (gene duplication)
g9505.t1	Synteny analysis (gene duplication)
g9506.t1	Synteny analysis (gene duplication)
g9569.t1	Synteny analysis (gene duplication)
g9570.t1	Synteny analysis (gene duplication)
g9619.t1	Synteny analysis (gene duplication)
g9620.t1	Synteny analysis (gene duplication)
g9623.t1	Synteny analysis (gene duplication)
g9624.t1	Synteny analysis (gene duplication)
g9708.t1	Synteny analysis (gene duplication)
g9709.t1	Synteny analysis (gene duplication)
g9733.t1	Synteny analysis (gene duplication)
g9734.t1	Synteny analysis (gene duplication)
g9797.t1	Synteny analysis (gene duplication)
g9798.t1	Synteny analysis (gene duplication)
g9847.t1	Synteny analysis (gene duplication)
g9848.t1	Synteny analysis (gene duplication)
g10182.t1	Synteny analysis (gene duplication)
g10183.t1	Synteny analysis (gene duplication)
g10437.t1	Synteny analysis (gene duplication)
g10438.t1	Synteny analysis (gene duplication)
g10458.t1	Synteny analysis (gene duplication)
g10459.t1	OrthoFinder2 analysis, Synteny analysis (gene duplication)
g10634.t1	Synteny analysis (gene duplication)
g10635.t1	Synteny analysis (gene duplication)
g10706.t1	Synteny analysis (gene duplication)
g10707.t1	Synteny analysis (gene duplication)
g10759.t1	Synteny analysis (gene duplication)
g10760.t1	Synteny analysis (gene duplication)
g10765.t1	Synteny analysis (gene duplication)
g10766.t1	Synteny analysis (gene duplication)
g10813.t1	Synteny analysis (gene duplication)
g10814.t1	Synteny analysis (gene duplication)
g10912.t1	Synteny analysis (gene duplication)
g10913.t1	Synteny analysis (gene duplication)
g11026.t1	Synteny analysis (gene duplication)
g11027.t1	Synteny analysis (gene duplication)
g11210.t1	Synteny analysis (gene duplication)
g11211.t1	Synteny analysis (gene duplication)
g11227.t1	Synteny analysis (gene duplication)
g11228.t1	Synteny analysis (gene duplication)
g11303.t1	Synteny analysis (gene duplication)
g11304.t1	Synteny analysis (gene duplication)
g11329.t1	Synteny analysis (gene duplication)
g11330.t1	Synteny analysis (gene duplication)
g11816.t1	OrthoFinder2 analysis, Synteny analysis (gene duplication)
g11817.t1	Synteny analysis (gene duplication)
g11870.t1	Synteny analysis (gene duplication)
g11871.t1	Synteny analysis (gene duplication)
g11934.t1	Synteny analysis (gene duplication)
g11935.t1	Synteny analysis (gene duplication)
g12058.t1	Synteny analysis (gene duplication)
g12059.t1	Synteny analysis (gene duplication)
g12065.t1	Synteny analysis (gene duplication)
g12066.t1	OrthoFinder2 analysis, Synteny analysis (gene duplication)
g12117.t1	Synteny analysis (gene duplication)
g12118.t1	Synteny analysis (gene duplication)
g12145.t1	Synteny analysis (gene duplication)
g12146.t1	Synteny analysis (gene duplication)
g12212.t1	Synteny analysis (gene duplication)
g12213.t1	Synteny analysis (gene duplication)
g12.t1	Synteny analysis (gene duplication)
g13.t1	Synteny analysis (gene duplication)
g25.t1	Synteny analysis (gene duplication)
g26.t1	Synteny analysis (gene duplication)
g124.t1	Synteny analysis (gene duplication)
g125.t1	Synteny analysis (gene duplication)
g286.t1	Synteny analysis (gene duplication)
g287.t1	OrthoFinder2 analysis, Synteny analysis (gene duplication)
g310.t1	Synteny analysis (gene duplication)
g311.t1	OrthoFinder2 analysis, Synteny analysis (gene duplication)
g704.t1	Synteny analysis (gene duplication)
g705.t1	Synteny analysis (gene duplication)
g722.t1	Synteny analysis (gene duplication)
g723.t1	Synteny analysis (gene duplication)
g732.t1	Synteny analysis (gene duplication)
g733.t1	OrthoFinder2 analysis, Synteny analysis (gene duplication)
g777.t1	Synteny analysis (gene duplication)
g778.t1	Synteny analysis (gene duplication)
g831.t1	Synteny analysis (gene duplication)
g832.t1	Synteny analysis (gene duplication)
g1031.t1	Synteny analysis (gene duplication)
g1032.t1	Synteny analysis (gene duplication)
g1148.t1	Synteny analysis (gene duplication)
g1149.t1	Synteny analysis (gene duplication)
g1574.t1	Synteny analysis (gene duplication)
g1575.t1	Synteny analysis (gene duplication)
g1593.t1	Synteny analysis (gene duplication)
g1594.t1	Synteny analysis (gene duplication)
g1598.t1	Synteny analysis (gene duplication)
g1599.t1	Synteny analysis (gene duplication)
g1616.t1	Synteny analysis (gene duplication)
g1617.t1	Synteny analysis (gene duplication)
g1631.t1	Synteny analysis (gene duplication)
g1632.t1	Synteny analysis (gene duplication)
g1690.t1	Synteny analysis (gene duplication)
g1691.t1	Synteny analysis (gene duplication)
g1698.t1	Synteny analysis (gene duplication)
g1699.t1	Synteny analysis (gene duplication)
g1700.t1	Synteny analysis (gene duplication)
g1701.t1	Synteny analysis (gene duplication)
g1720.t1	Synteny analysis (gene duplication)
g1721.t1	Synteny analysis (gene duplication)
g1740.t1	Synteny analysis (gene duplication)
g1741.t1	Synteny analysis (gene duplication)
g1767.t1	Synteny analysis (gene duplication)
g1768.t1	Synteny analysis (gene duplication)
g1811.t1	Synteny analysis (gene duplication)
g1812.t1	Synteny analysis (gene duplication)
g1848.t1	Synteny analysis (gene duplication)
g1849.t1	Synteny analysis (gene duplication)
g2480.t1	Synteny analysis (gene duplication)
g2481.t1	Synteny analysis (gene duplication)
g2670.t1	Synteny analysis (gene duplication)
g2671.t1	Synteny analysis (gene duplication)
g4436.t1	Synteny analysis (gene duplication)
g4437.t1	OrthoFinder2 analysis, Synteny analysis (gene duplication)
g4473.t1	Synteny analysis (gene duplication)
g4474.t1	Synteny analysis (gene duplication)
g4556.t1	Synteny analysis (gene duplication)
g4557.t1	Synteny analysis (gene duplication)
g4568.t1	Synteny analysis (gene duplication)
g4569.t1	Synteny analysis (gene duplication)
g4654.t1	Synteny analysis (gene duplication)
g4655.t1	Synteny analysis (gene duplication)
g4734.t1	Synteny analysis (gene duplication)
g4735.t1	Synteny analysis (gene duplication)
g5061.t1	Synteny analysis (gene duplication)
g5062.t1	Synteny analysis (gene duplication)
g5214.t1	Synteny analysis (gene duplication)
g5215.t1	Synteny analysis (gene duplication)
g5216.t1	Synteny analysis (gene duplication)
g5217.t1	Synteny analysis (gene duplication)
g5461.t1	Synteny analysis (gene duplication)
g5462.t1	Synteny analysis (gene duplication)
g5490.t1	Synteny analysis (gene duplication)
g5491.t1	Synteny analysis (gene duplication)
g5492.t1	Synteny analysis (gene duplication)
g5493.t1	Synteny analysis (gene duplication)
g5510.t1	Synteny analysis (gene duplication)
g5511.t1	OrthoFinder2 analysis, Synteny analysis (gene duplication)
g6794.t1	Synteny analysis (gene duplication)
g6795.t1	Synteny analysis (gene duplication)
g6820.t1	Synteny analysis (gene duplication)
g6821.t1	Synteny analysis (gene duplication)
g6940.t1	Synteny analysis (gene duplication)
g6941.t1	Synteny analysis (gene duplication)
g6975.t1	Synteny analysis (gene duplication)
g6976.t1	Synteny analysis (gene duplication)
g7027.t1	Synteny analysis (gene duplication)
g7028.t1	Synteny analysis (gene duplication)
g7402.t1	Synteny analysis (gene duplication)
g7403.t1	Synteny analysis (gene duplication)
g7467.t1	Synteny analysis (gene duplication)
g7468.t1	OrthoFinder2 analysis, Synteny analysis (gene duplication)
g7688.t1	Synteny analysis (gene duplication)
g7689.t1	OrthoFinder2 analysis, Synteny analysis (gene duplication)
g7814.t1	Synteny analysis (gene duplication)
g7815.t1	Synteny analysis (gene duplication)
g7832.t1	Synteny analysis (gene duplication)
g7833.t1	Synteny analysis (gene duplication)
g8520.t1	Synteny analysis (gene duplication)
g8521.t1	Synteny analysis (gene duplication)
g8571.t1	Synteny analysis (gene duplication)
g8572.t1	Synteny analysis (gene duplication)
g8657.t1	Synteny analysis (gene duplication)
g8658.t1	OrthoFinder2 analysis, Synteny analysis (gene duplication)
g8729.t1	Synteny analysis (gene duplication)
g8730.t1	Synteny analysis (gene duplication)
g8810.t1	Synteny analysis (gene duplication)
g8811.t1	Synteny analysis (gene duplication)
g8835.t1	Synteny analysis (gene duplication)
g8836.t1	Synteny analysis (gene duplication)
g8878.t1	Synteny analysis (gene duplication)
g8879.t1	Synteny analysis (gene duplication)
g8897.t1	Synteny analysis (gene duplication)
g8898.t1	Synteny analysis (gene duplication)
g8954.t1	Synteny analysis (gene duplication)
g8955.t1	Synteny analysis (gene duplication)
g9143.t1	Synteny analysis (gene duplication)
g9144.t1	Synteny analysis (gene duplication)
g9886.t1	Synteny analysis (gene duplication)
g9887.t1	OrthoFinder2 analysis, Synteny analysis (gene duplication)
g9970.t1	Synteny analysis (gene duplication)
g9971.t1	Synteny analysis (gene duplication)
g10091.t1	Synteny analysis (gene duplication)
g10092.t1	Synteny analysis (gene duplication)
g3659.t2	Based on functional annotation
g10937.t1	Based on functional annotation
g3659.t1	Based on functional annotation
g616.t1	Based on functional annotation
g319.t1	Based on functional annotation
g9135.t1	Based on functional annotation
g10614.t1	Based on functional annotation
g12302.t1	Based on functional annotation
g7246.t1	Based on functional annotation
g4553.t1	Based on functional annotation
g9540.t1	Based on functional annotation
g8301.t1	Based on functional annotation
g6628.t1	Based on functional annotation
g11037.t1	Based on functional annotation
g4503.t1	Based on functional annotation
g9594.t1	Based on functional annotation
g12046.t1	Based on functional annotation
g8650.t1	Based on functional annotation
g11334.t1	Based on functional annotation
g1641.t1	Based on functional annotation
g9304.t1	Based on functional annotation
g9658.t1	Based on functional annotation
g12046.t2	Based on functional annotation
g4729.t1	Based on functional annotation
g6099.t1	Based on functional annotation
g1062.t1	Based on functional annotation
g2874.t1	Based on functional annotation
g4728.t1	Based on functional annotation
g118.t1	Based on functional annotation
g8333.t1	Based on functional annotation
g5361.t1	Based on functional annotation
g2633.t1	Based on functional annotation
g10837.t1	Based on functional annotation
g3669.t1	Based on functional annotation
g18.t1	Based on functional annotation
g3581.t1	Based on functional annotation
g8776.t1	Based on functional annotation
